# DHX36 binding induces RNA structurome remodeling and regulates RNA abundance via m^6^A/YTHDF1

**DOI:** 10.1101/2023.08.06.551902

**Authors:** Yuwei Zhang, Jieyu Zhao, Xiaona Chen, Kaixin Lyu, Yiliang Ding, Hao Sun, Chun-Kit Kwok, Huating Wang

**Affiliations:** Department of Chemical Pathology, Li Ka Shing Institute of Health Sciences, Chinese University of Hong Kong, Hong Kong SAR, China; Department of Chemistry and State Key Laboratory of Marine Pollution, City University of Hong Kong, Hong Kong SAR, China; Department of Orthopaedics and Traumatology, Li Ka Shing Institute of Health Sciences, Chinese University of Hong Kong, Hong Kong SAR, China; Center for Neuromusculoskeletal Restorative Medicine Limited, Hong Kong SAR, China; Department of Cell and Developmental Biology, John Innes Centre, Norwich Research Park, Norwich NR4 7UH, U.K; Shenzhen Research Institute of City University of Hong Kong, Shenzhen, China

**Keywords:** DHX36, RNA secondary structure, post-transcriptional regulation, N6-methyladenosine, YTHDF1

## Abstract

RNA structure constitutes a new layer of gene regulatory mechanisms. RNA binding proteins can modulate RNA secondary structures, thus participating in post-transcriptional regulation. The DEAH-box helicase 36 (DHX36) is known to bind and unwind RNA G-quadruplex (rG4) structure but the transcriptome-wide RNA structure remodeling induced by DHX36 binding and the impact on RNA fate remain poorly understood. Here, we investigate the RNA structurome alteration induced by DHX36 depletion. Our findings reveal that DHX36 binding induces structure remodeling not only at the localized binding sites but also on the entire mRNA transcript most pronounced in3’UTR regions. DHX36 binding increase structural accessibility at 3’UTRs which is correlated with decreased post-transcriptional mRNA abundance. Further analyses and experiments uncover that DHX36 binding sites are enriched for N6-methyladenosine (m^6^A) modification and YTHDF1 binding; and DHX36 induced structural change may facilitate YTHDF1 binding to m^6^A sites leading to RNA degradation. Altogether, our findings uncover the structural remodeling effect of DHX36 binding and its impact on RNA abundance through regulating m6A dependent YTHDF1 binding.
