## Supplemental Tables for "DHX36 binding induces RNA structurome remodeling and regulates RNA abundance via m^6^A/YTHDF1": Supplemental_Table4(forFig3G).xlsx

### Sheet: VIF
Supplemental Table S4. Variance inflation factors (VIF) of the explanatory variables in the linear regression models
Models	Variables
	Regional GC	Localized GC	ln(length)
All	2.64	2.3	1.33
5UTR	2.27	1.92	1.26
CDS	1.55	1.52	1.04
3UTR	2.07	2.03	1.08
