## Supplemental Tables for "DHX36 binding induces RNA structurome remodeling and regulates RNA abundance via m^6^A/YTHDF1": Supplemental_Table6(forFig4).xlsx

### Sheet: DHX36-bound pDEGs
Supplementary Table S6. Identification of DHX36 post-transcriptional regulatory targets.
GeneID	GeneName	Log2(Total_FC)	Log2(Chr_FC)	pFC	Class
ENSG00000107404.20	DVL1	0.994241	0.00836558	1.98052	pUG
ENSG00000197785.14	ATAD3A	0.594844	-0.396142	1.98754	pUG
ENSG00000078369.18	GNB1	1.79736	0.00525052	3.4632	pUG
ENSG00000116273.6	PHF13	1.10222	-0.202932	2.4711	pUG
ENSG00000197312.12	DDI2	1.0507	0.0928305	1.94244	pUG
ENSG00000065526.12	SPEN	0.429711	-0.251801	1.60382	pUG
ENSG00000075151.20	EIF4G3	0.438014	-0.317584	1.68833	pUG
ENSG00000090686.16	USP48	0.931872	0.136604	1.7354	pUG
ENSG00000070831.17	CDC42	0.506112	-0.250353	1.68935	pUG
ENSG00000184677.18	ZBTB40	0.526226	-0.265893	1.73162	pUG
ENSG00000057757.10	PITHD1	1.08923	-0.122238	2.31573	pUG
ENSG00000198492.16	YTHDF2	0.613135	-0.390558	2.00513	pUG
ENSG00000184007.21	PTP4A2	0.447675	-0.223125	1.59195	pUG
ENSG00000160050.14	CCDC28B	0.724172	-0.469176	2.28683	pUG
ENSG00000116478.12	HDAC1	1.23136	0.0811533	2.21945	pUG
ENSG00000160062.15	ZBTB8A	0.740615	0.10086	1.55806	pUG
ENSG00000116497.18	S100PBP	0.910203	0.0548561	1.80919	pUG
ENSG00000142686.8	C1orf216	0.989486	-0.0381645	2.0387	pUG
ENSG00000054118.15	THRAP3	1.55075	-0.0948191	3.12871	pUG
ENSG00000116954.8	RRAGC	2.21288	1.47152	1.67176	pUG
ENSG00000198815.9	FOXJ3	0.633508	-0.00717653	1.55907	pUG
ENSG00000187147.18	RNF220	0.839528	0.110164	1.65791	pUG
ENSG00000197429.11	IPP	0.928747	0.191867	1.66657	pUG
ENSG00000123472.12	ATPAF1	1.51634	0.108504	2.65338	pUG
ENSG00000162377.6	COA7	0.306762	-0.607709	1.88488	pUG
ENSG00000177606.7	JUN	0.692511	-0.287462	1.97243	pUG
ENSG00000116717.13	GADD45A	1.02989	-0.0231818	2.07495	pUG
ENSG00000117133.11	RPF1	0.315427	-0.385403	1.62544	pUG
ENSG00000117174.11	ZNHIT6	0.622753	-0.323326	1.92663	pUG
ENSG00000153936.17	HS2ST1	1.7824	0.626268	2.22859	pUG
ENSG00000067334.14	DNTTIP2	0.288107	-0.420855	1.63463	pUG
ENSG00000118655.7	DCLRE1B	0.773494	0.149776	1.54084	pUG
ENSG00000143067.5	ZNF697	2.16655	0.740015	2.68801	pUG
ENSG00000265491.5	RNF115	0.541563	-0.185529	1.6553	pUG
ENSG00000264522.6	OTUD7B	1.75389	0.0917825	3.16478	pUG
ENSG00000136631.15	VPS45	0.960537	0.125066	1.78444	pUG
ENSG00000163125.15	RPRD2	1.00193	-0.0166294	2.02589	pUG
ENSG00000143457.11	GOLPH3L	1.42509	0.260502	2.2417	pUG
ENSG00000143418.19	CERS2	0.893723	-0.103782	1.99654	pUG
ENSG00000143442.22	POGZ	1.56165	0.184903	2.59682	pUG
ENSG00000160741.17	CRTC2	1.00986	0.0655521	1.92427	pUG
ENSG00000160714.10	UBE2Q1	0.969205	0.139257	1.77762	pUG
ENSG00000254726.3	MEX3A	0.684452	-0.0185022	1.62783	pUG
ENSG00000143321.19	HDGF	0.573504	-0.312444	1.84798	pUG
ENSG00000117036.12	ETV3	2.20833	0.466976	3.3435	pUG
ENSG00000162734.12	PEA15	1.17405	0.189735	1.97838	pUG
ENSG00000143179.16	UCK2	0.681979	-0.243379	1.89916	pUG
ENSG00000143190.23	POU2F1	1.5358	0.270286	2.40413	pUG
ENSG00000117475.14	BLZF1	1.91486	0.434222	2.79072	pUG
ENSG00000117523.16	PRRC2C	0.489764	-0.273965	1.69787	pUG
ENSG00000116750.13	UCHL5	0.197676	-0.482253	1.60206	pUG
ENSG00000134371.13	CDC73	0.487778	-0.54291	2.043	pUG
ENSG00000174307.7	PHLDA3	1.93063	0.325855	3.04149	pUG
ENSG00000143862.8	ARL8A	0.502433	-0.38993	1.85621	pUG
ENSG00000069275.13	NUCKS1	0.816864	0.13309	1.60634	pUG
ENSG00000162889.10	MAPKAPK2	0.714724	0.00785675	1.63226	pUG
ENSG00000117650.13	NEK2	0.970656	-0.121078	2.1313	pUG
ENSG00000162772.17	ATF3	1.03934	-0.181861	2.33141	pUG
ENSG00000135801.9	TAF5L	0.303734	-0.518629	1.7683	pUG
ENSG00000135750.15	KCNK1	0.344431	-0.572466	1.88805	pUG
ENSG00000179456.10	ZBTB18	2.08494	1.426	1.57893	pUG
ENSG00000119771.15	KLHL29	0.846176	-0.0145599	1.81596	pUG
ENSG00000119772.16	DNMT3A	1.47678	0.621856	1.80867	pUG
ENSG00000119777.20	TMEM214	1.26855	0.15659	2.1614	pUG
ENSG00000198522.14	GPN1	1.59169	0.336579	2.38685	pUG
ENSG00000115760.14	BIRC6	0.707183	-0.0356501	1.67346	pUG
ENSG00000115904.13	SOS1	0.907037	0.278303	1.54621	pUG
ENSG00000095002.15	MSH2	0.603615	-0.102533	1.63144	pUG
ENSG00000169764.15	UGP2	0.886602	0.25759	1.54651	pUG
ENSG00000059728.11	MXD1	1.40968	0.180458	2.34441	pUG
ENSG00000116096.6	SPR	1.89463	0.35152	2.91423	pUG
ENSG00000170500.13	LONRF2	0.567217	-0.109153	1.59811	pUG
ENSG00000144161.13	ZC3H8	1.22042	0.0691238	2.22113	pUG
ENSG00000144118.14	RALB	1.20898	0.588832	1.53703	pUG
ENSG00000144233.9	AMMECR1L	1.67604	-0.0106715	3.21922	pUG
ENSG00000152102.18	FAM168B	1.09292	0.074582	2.02559	pUG
ENSG00000169554.21	ZEB2	0.668281	0.0183067	1.56914	pUG
ENSG00000144283.21	PKP4	1.48938	0.664265	1.77168	pUG
ENSG00000217236.2	SP9	1.69803	-0.511052	4.6238	pUG
ENSG00000128714.6	HOXD13	1.09903	0.280252	1.76391	pUG
ENSG00000061676.15	NCKAP1	0.94396	0.2615	1.60487	pUG
ENSG00000135932.11	CAB39	0.986072	0.107329	1.83877	pUG
ENSG00000204120.14	GIGYF2	0.570651	-0.105276	1.59762	pUG
ENSG00000180902.18	D2HGDH	0.967109	0.097155	1.8276	pUG
ENSG00000157014.11	TATDN2	1.707	0.0948828	3.05701	pUG
ENSG00000131375.10	CAPN7	1.26086	0.489777	1.70655	pUG
ENSG00000144566.11	RAB5A	1.56511	0.233984	2.516	pUG
ENSG00000170142.12	UBE2E1	1.32047	0.159061	2.23676	pUG
ENSG00000172939.9	OXSR1	1.22743	0.517421	1.63581	pUG
ENSG00000114739.14	ACVR2B	1.44988	0.628135	1.76754	pUG
ENSG00000185219.17	ZNF445	0.963147	0.267652	1.61944	pUG
ENSG00000164045.12	CDC25A	1.22661	-0.321729	2.9248	pUG
ENSG00000164077.14	MON1A	1.3044	0.0431409	2.39705	pUG
ENSG00000114353.17	GNAI2	1.05257	0.305316	1.6786	pUG
ENSG00000068028.17	RASSF1	2.34845	0.109866	4.71935	pUG
ENSG00000164086.10	DUSP7	2.59594	1.0239	2.97323	pUG
ENSG00000164091.12	WDR82	1.80483	0.317887	2.80295	pUG
ENSG00000163684.11	RPP14	0.717063	-0.216856	1.91046	pUG
ENSG00000163637.13	PRICKLE2	1.47251	0.113678	2.56478	pUG
ENSG00000170837.3	GPR27	0.939245	-0.0732845	2.01745	pUG
ENSG00000044524.11	EPHA3	1.31382	-0.1143	2.69095	pUG
ENSG00000080819.9	CPOX	1.06215	0.162404	1.86574	pUG
ENSG00000081154.12	PCNP	1.18938	0.595914	1.50887	pUG
ENSG00000114439.19	BBX	1.03648	0.417808	1.53546	pUG
ENSG00000121579.13	NAA50	1.15749	0.258671	1.86453	pUG
ENSG00000163389.12	POGLUT1	0.9741	0.299611	1.59603	pUG
ENSG00000051382.9	PIK3CB	1.13907	0.282516	1.8107	pUG
ENSG00000174953.14	DHX36	-0.252193	-2.89597	6.24967	pUG
ENSG00000163659.13	TIPARP	2.36741	0.162968	4.60895	pUG
ENSG00000186432.9	KPNA4	1.26197	0.415973	1.79751	pUG
ENSG00000185818.8	NAT8L	0.893307	-0.161185	2.07699	pUG
ENSG00000170871.12	KIAA0232	1.30206	0.249753	2.07385	pUG
ENSG00000109805.10	NCAPG	0.611037	-0.260591	1.82973	pUG
ENSG00000109606.13	DHX15	1.1226	0.21543	1.87537	pUG
ENSG00000109814.12	UGDH	0.897524	0.0903544	1.74978	pUG
ENSG00000109171.15	SLAIN2	0.718271	0.0205154	1.62198	pUG
ENSG00000145216.16	FIP1L1	0.958996	-0.138395	2.13967	pUG
ENSG00000174780.17	SRP72	0.885192	0.117317	1.70276	pUG
ENSG00000132467.4	UTP3	0.424506	-0.544507	1.9575	pUG
ENSG00000169116.11	PARM1	0.829435	0.10991	1.64664	pUG
ENSG00000163743.13	RCHY1	0.790586	0.0972198	1.61705	pUG
ENSG00000138757.14	G3BP2	0.85567	-0.331352	2.27682	pUG
ENSG00000138764.15	CCNG2	1.62367	1.00163	1.53905	pUG
ENSG00000138767.13	CNOT6L	0.80563	0.149432	1.57592	pUG
ENSG00000163623.9	NKX6-1	1.10596	-0.103459	2.31244	pUG
ENSG00000164040.18	PGRMC2	0.768704	0.148822	1.53675	pUG
ENSG00000172007.7	RAB33B	1.25624	0.338645	1.88897	pUG
ENSG00000196782.12	MAML3	1.0507	0.212594	1.7877	pUG
ENSG00000151623.15	NR3C2	1.29181	0.0599571	2.34868	pUG
ENSG00000109670.16	FBXW7	0.771933	0.136514	1.55339	pUG
ENSG00000168564.6	CDKN2AIP	0.893243	0.228402	1.58539	pUG
ENSG00000133398.4	MED10	2.36314	-0.0452497	5.30882	pUG
ENSG00000037474.15	NSUN2	0.414873	-0.420293	1.78406	pUG
ENSG00000176788.9	BASP1	0.255587	-0.800482	2.07926	pUG
ENSG00000113407.13	TARS1	0.333237	-0.315059	1.56732	pUG
ENSG00000164190.19	NIPBL	0.476027	-0.2083	1.60695	pUG
ENSG00000172262.11	ZNF131	1.12405	0.236831	1.8496	pUG
ENSG00000083312.17	TNPO1	0.723818	-0.232964	1.94098	pUG
ENSG00000171617.14	ENC1	0.280001	-1.10107	2.60461	pUG
ENSG00000113163.17	CERT1	0.500804	-0.099418	1.51595	pUG
ENSG00000145685.14	LHFPL2	0.980362	0.0587846	1.89419	pUG
ENSG00000175745.14	NR2F1	1.10453	0.168943	1.91267	pUG
ENSG00000181751.10	C5orf30	1.05017	0.289205	1.69462	pUG
ENSG00000198961.10	PJA2	1.19846	0.498164	1.62484	pUG
ENSG00000145780.8	FEM1C	1.07749	0.314174	1.69739	pUG
ENSG00000072364.13	AFF4	1.73624	0.0922384	3.12532	pUG
ENSG00000177733.7	HNRNPA0	0.936747	-0.361904	2.45999	pUG
ENSG00000120705.13	ETF1	1.03352	-0.374903	2.65446	pUG
ENSG00000131503.21	ANKHD1	0.75182	-0.0451982	1.73751	pUG
ENSG00000171720.10	HDAC3	1.2022	0.0236282	2.26353	pUG
ENSG00000164576.12	SAP30L	0.792321	-0.0744976	1.82364	pUG
ENSG00000155506.17	LARP1	1.06164	0.310144	1.68353	pUG
ENSG00000145860.11	RNF145	1.02311	-0.130326	2.22443	pUG
ENSG00000038274.17	MAT2B	0.847236	0.206238	1.55941	pUG
ENSG00000113739.10	STC2	1.82062	0.23806	2.99502	pUG
ENSG00000165671.20	NSD1	0.68331	0.0656893	1.53434	pUG
ENSG00000145911.6	N4BP3	1.12806	0.377595	1.68234	pUG
ENSG00000137266.14	SLC22A23	0.783181	0.151436	1.54944	pUG
ENSG00000124784.9	RIOK1	0.823986	-0.183059	2.00979	pUG
ENSG00000168566.13	SNRNP48	1.00757	0.242852	1.69904	pUG
ENSG00000008083.14	JARID2	0.914628	0.256107	1.57846	pUG
ENSG00000007944.15	MYLIP	1.45261	0.486029	1.9542	pUG
ENSG00000124789.11	NUP153	1.01674	0.321877	1.61873	pUG
ENSG00000065029.15	ZNF76	1.06426	0.361846	1.62722	pUG
ENSG00000156639.12	ZFAND3	2.05986	0.224907	3.5676	pUG
ENSG00000112658.8	SRF	1.84861	0.0962052	3.3692	pUG
ENSG00000172432.19	GTPBP2	0.824645	0.227196	1.51304	pUG
ENSG00000146233.8	CYP39A1	1.32183	0.43166	1.85339	pUG
ENSG00000137269.15	LRRC1	2.29299	0.510224	3.44084	pUG
ENSG00000135316.18	SYNCRIP	1.02901	0.308848	1.64737	pUG
ENSG00000135334.9	AKIRIN2	1.38943	-0.00220338	2.62376	pUG
ENSG00000184486.10	POU3F2	1.75198	0.895919	1.81009	pUG
ENSG00000025796.14	SEC63	1.07473	0.119112	1.93941	pUG
ENSG00000118689.15	FOXO3	1.90049	0.287158	3.05958	pUG
ENSG00000277443.3	MARCKS	0.576685	-0.0193713	1.51158	pUG
ENSG00000189241.7	TSPYL1	0.608954	-0.0960535	1.63015	pUG
ENSG00000196376.11	SLC35F1	1.12505	0.158562	1.95408	pUG
ENSG00000079950.14	STX7	1.16326	0.376348	1.72538	pUG
ENSG00000197442.10	MAP3K5	1.09602	0.420575	1.59709	pUG
ENSG00000135540.11	NHSL1	0.506305	-0.178583	1.60758	pUG
ENSG00000010818.10	HIVEP2	1.82253	0.583672	2.36012	pUG
ENSG00000111961.18	SASH1	0.842241	0.239693	1.5184	pUG
ENSG00000131023.13	LATS1	0.567888	-0.0268518	1.5102	pUG
ENSG00000092820.18	EZR	1.32985	0.11667	2.31848	pUG
ENSG00000112096.18	SOD2	0.869143	0.180482	1.61179	pUG
ENSG00000011275.18	RNF216	0.694266	-0.0444848	1.66873	pUG
ENSG00000164548.11	TRA2A	2.42014	0.788032	3.09965	pUG
ENSG00000078399.19	HOXA9	1.81298	0.412909	2.63914	pUG
ENSG00000106636.8	YKT6	0.980528	-0.211919	2.2854	pUG
ENSG00000146676.10	PURB	1.46604	0.564036	1.86866	pUG
ENSG00000196715.7	VKORC1L1	1.84653	1.0817	1.69917	pUG
ENSG00000158321.18	AUTS2	1.50314	0.19311	2.47947	pUG
ENSG00000009954.11	BAZ1B	1.99593	0.0453611	3.86527	pUG
ENSG00000049541.11	RFC2	1.12122	0.0803796	2.05742	pUG
ENSG00000127947.16	PTPN12	2.80223	1.75691	2.06383	pUG
ENSG00000070669.17	ASNS	1.02481	0.15914	1.82219	pUG
ENSG00000164715.6	LMTK2	0.838134	0.198869	1.55754	pUG
ENSG00000160917.15	CPSF4	0.864577	0.123695	1.6712	pUG
ENSG00000106261.17	ZKSCAN1	1.00069	-0.0288416	2.04137	pUG
ENSG00000168090.10	COPS6	0.244583	-0.359574	1.52009	pUG
ENSG00000146834.14	MEPCE	1.30638	0.0550312	2.38063	pUG
ENSG00000146830.10	GIGYF1	0.887541	0.190655	1.621	pUG
ENSG00000169871.13	TRIM56	1.61879	0.447968	2.2514	pUG
ENSG00000128563.13	PRKRIP1	1.60142	-0.0474217	3.13582	pUG
ENSG00000128594.8	LRRC4	1.31986	-0.224987	2.91773	pUG
ENSG00000105887.11	MTPN	1.05	0.223115	1.77385	pUG
ENSG00000157764.13	BRAF	0.946085	0.24674	1.62377	pUG
ENSG00000261115.6	TMEM178B	0.606964	-0.0443046	1.57055	pUG
ENSG00000170265.12	ZNF282	0.601896	-0.254585	1.81062	pUG
ENSG00000013374.16	NUB1	1.34463	0.232608	2.16148	pUG
ENSG00000164778.4	EN2	0.590684	-0.0645796	1.5749	pUG
ENSG00000130227.17	XPO7	1.30017	0.4533	1.79859	pUG
ENSG00000167034.10	NKX3-1	2.09861	1.04749	2.07214	pUG
ENSG00000104756.16	KCTD9	1.39493	0.44156	1.93639	pUG
ENSG00000184661.14	CDCA2	1.18532	0.220409	1.95194	pUG
ENSG00000092964.18	DPYSL2	0.636761	-0.138198	1.71114	pUG
ENSG00000104695.13	PPP2CB	1.46356	0.188338	2.42037	pUG
ENSG00000147548.17	NSD3	1.47297	0.415664	2.08104	pUG
ENSG00000083168.11	KAT6A	1.60026	0.0438561	2.94119	pUG
ENSG00000205268.10	PDE7A	0.833816	0.0412465	1.73216	pUG
ENSG00000104369.5	JPH1	0.781186	0.17897	1.51805	pUG
ENSG00000205189.12	ZBTB10	1.29635	0.411925	1.84603	pUG
ENSG00000164953.16	TMEM67	0.769822	0.141964	1.54527	pUG
ENSG00000160957.13	RECQL4	0.783562	0.054098	1.65802	pUG
ENSG00000107105.15	ELAVL2	1.8599	0.189176	3.18374	pUG
ENSG00000070610.14	GBA2	0.856586	0.0808137	1.71211	pUG
ENSG00000198887.9	SMC5	0.793738	0.0297935	1.69813	pUG
ENSG00000119138.4	KLF9	1.28342	0.67071	1.52913	pUG
ENSG00000135018.14	UBQLN1	1.2954	0.0452221	2.3787	pUG
ENSG00000165119.21	HNRNPK	0.694515	-0.227493	1.89475	pUG
ENSG00000135040.16	NAA35	0.983047	0.273057	1.63579	pUG
ENSG00000180447.7	GAS1	0.955555	0.125346	1.77794	pUG
ENSG00000048828.17	FAM120A	0.634534	-0.116133	1.68257	pUG
ENSG00000148143.13	ZNF462	1.46518	0.577401	1.85032	pUG
ENSG00000119318.13	RAD23B	1.43509	-0.131607	2.96225	pUG
ENSG00000165185.14	KIAA1958	1.75752	0.480181	2.42392	pUG
ENSG00000119401.10	TRIM32	0.978006	0.319503	1.57844	pUG
ENSG00000136861.18	CDK5RAP2	1.22413	0.443588	1.71778	pUG
ENSG00000186130.5	ZBTB6	0.765097	0.153825	1.5276	pUG
ENSG00000136830.12	NIBAN2	1.32606	0.49603	1.77773	pUG
ENSG00000148339.12	SLC25A25	0.657704	-0.297756	1.9392	pUG
ENSG00000119335.16	SET	1.48389	-0.246888	3.31908	pUG
ENSG00000148341.17	SH3GLB2	1.57018	0.161906	2.6542	pUG
ENSG00000119383.19	PTPA	0.484863	-0.143411	1.54572	pUG
ENSG00000136827.12	TOR1A	1.5113	0.471146	2.05644	pUG
ENSG00000130723.20	PRRC2B	0.691973	0.00744916	1.60717	pUG
ENSG00000130717.13	UCK1	1.03379	0.162768	1.82896	pUG
ENSG00000107263.18	RAPGEF1	1.08851	0.170614	1.88935	pUG
ENSG00000107290.14	SETX	2.14201	0.493613	3.13486	pUG
ENSG00000125484.12	GTF3C4	0.849268	0.235909	1.52982	pUG
ENSG00000186350.12	RXRA	0.963522	0.313687	1.56899	pUG
ENSG00000238227.8	TMEM250	0.51806	-0.583999	2.14661	pUG
ENSG00000188986.7	NELFB	1.29473	0.216717	2.11113	pUG
ENSG00000078403.17	MLLT10	1.32735	0.68296	1.56308	pUG
ENSG00000136754.17	ABI1	1.75212	0.255603	2.82161	pUG
ENSG00000095787.23	WAC	1.46072	0.534617	1.90013	pUG
ENSG00000095794.19	CREM	0.728085	-0.169648	1.86314	pUG
ENSG00000108100.18	CCNY	0.882872	-0.174864	2.08166	pUG
ENSG00000181915.5	ADO	0.479348	-0.231634	1.63692	pUG
ENSG00000122958.15	VPS26A	0.736409	0.0329237	1.62843	pUG
ENSG00000196968.11	FUT11	0.527624	-0.127275	1.57451	pUG
ENSG00000165655.17	ZNF503	0.725021	-0.383525	2.15628	pUG
ENSG00000062650.19	WAPL	0.540609	-0.234504	1.71132	pUG
ENSG00000107443.16	CCNJ	0.697699	-0.204487	1.8689	pUG
ENSG00000077147.16	TM9SF3	0.579454	-0.138701	1.64508	pUG
ENSG00000196233.13	LCOR	0.916399	0.260344	1.57577	pUG
ENSG00000155287.11	SLC25A28	2.36007	0.317661	4.11932	pUG
ENSG00000107554.17	DNMBP	0.410241	-0.391467	1.74316	pUG
ENSG00000198408.14	OGA	1.1631	0.258945	1.87144	pUG
ENSG00000120029.13	ARMH3	0.76294	-0.162254	1.89894	pUG
ENSG00000138175.9	ARL3	0.481229	-0.222414	1.62861	pUG
ENSG00000156374.16	PCGF6	0.446954	-0.448371	1.86003	pUG
ENSG00000065613.15	SLK	0.54544	-0.0712165	1.53332	pUG
ENSG00000108061.11	SHOC2	0.88429	0.285162	1.5148	pUG
ENSG00000196865.4	NHLRC2	0.724653	-0.0975315	1.76808	pUG
ENSG00000148773.14	MKI67	1.40899	0.0695496	2.53053	pUG
ENSG00000167325.15	RRM1	0.395594	-0.256952	1.57194	pUG
ENSG00000149187.18	CELF1	0.863291	-0.045691	1.87772	pUG
ENSG00000149532.15	CPSF7	0.843751	0.139885	1.62886	pUG
ENSG00000214753.4	HNRNPUL2	2.48827	-0.0681286	5.88237	pUG
ENSG00000168003.16	SLC3A2	0.850142	-0.024573	1.83365	pUG
ENSG00000168005.9	SPINDOC	2.1537	0.542046	3.05603	pUG
ENSG00000173715.16	C11orf80	1.53926	0.794586	1.67559	pUG
ENSG00000054965.10	FAM168A	1.01564	0.302241	1.63966	pUG
ENSG00000175575.12	PAAF1	1.1784	0.518476	1.58	pUG
ENSG00000077514.9	POLD3	0.886534	0.1216	1.69929	pUG
ENSG00000149257.14	SERPINH1	0.986779	0.119356	1.8244	pUG
ENSG00000166025.18	AMOTL1	0.519768	-0.182726	1.62732	pUG
ENSG00000152558.15	TMEM123	1.08034	0.255753	1.77103	pUG
ENSG00000150768.15	DLAT	0.856367	-0.00196995	1.81295	pUG
ENSG00000109906.14	ZBTB16	1.29403	0.607801	1.60907	pUG
ENSG00000110367.13	DDX6	2.5497	0.219452	5.02892	pUG
ENSG00000196914.9	ARHGEF12	0.908236	0.210826	1.62159	pUG
ENSG00000060237.17	WNK1	0.20851	-0.467088	1.59726	pUG
ENSG00000197905.9	TEAD4	0.319364	-0.449013	1.70335	pUG
ENSG00000078237.7	TIGAR	1.2045	-0.608431	3.51355	pUG
ENSG00000111276.11	CDKN1B	0.822458	0.0590639	1.69748	pUG
ENSG00000171681.12	ATF7IP	1.50314	0.283637	2.32866	pUG
ENSG00000139154.16	AEBP2	1.12837	0.214861	1.88362	pUG
ENSG00000169884.14	WNT10B	0.882389	0.0932414	1.72805	pUG
ENSG00000167548.15	KMT2D	0.344427	-0.566421	1.88015	pUG
ENSG00000135503.13	ACVR1B	1.20358	0.0444163	2.23328	pUG
ENSG00000123364.5	HOXC13	1.09003	-0.079994	2.25015	pUG
ENSG00000080371.6	RAB21	0.362722	-0.337686	1.62496	pUG
ENSG00000166598.15	HSP90B1	0.318242	-0.487781	1.74839	pUG
ENSG00000196850.6	PPTC7	0.833501	-0.211377	2.06319	pUG
ENSG00000186298.12	PPP1CC	1.43224	-0.131194	2.95556	pUG
ENSG00000135116.9	HRK	0.556	-0.059803	1.53241	pUG
ENSG00000111737.12	RAB35	1.49257	-0.101324	3.01863	pUG
ENSG00000086598.11	TMED2	0.533519	-0.135165	1.58962	pUG
ENSG00000179195.16	ZNF664	1.11769	-0.12793	2.3712	pUG
ENSG00000196498.13	NCOR2	0.606474	-0.292381	1.86459	pUG
ENSG00000061936.9	SFSWAP	0.209207	-0.408348	1.53427	pUG
ENSG00000177192.14	PUS1	0.897541	-0.679316	2.98319	pUG
ENSG00000176915.15	ANKLE2	0.334774	-0.431038	1.70033	pUG
ENSG00000256223.6	ZNF10	1.27318	0.442329	1.77874	pUG
ENSG00000121743.4	GJA3	1.58083	0.911024	1.59086	pUG
ENSG00000165480.16	SKA3	0.749456	-0.366127	2.16683	pUG
ENSG00000180730.4	SHISA2	0.773061	0.00419817	1.70393	pUG
ENSG00000102755.12	FLT1	1.19369	0.432905	1.69441	pUG
ENSG00000120688.9	WBP4	1.45101	0.59625	1.80846	pUG
ENSG00000174032.17	SLC25A30	1.22597	0.277767	1.92947	pUG
ENSG00000102554.14	KLF5	1.46713	-0.180437	3.13304	pUG
ENSG00000178695.6	KCTD12	1.45465	0.382595	2.10243	pUG
ENSG00000005810.18	MYCBP2	0.774666	0.144193	1.54807	pUG
ENSG00000152192.8	POU4F1	1.92374	-0.242657	4.489	pUG
ENSG00000152193.8	OBI1	0.443712	-0.253995	1.62193	pUG
ENSG00000185950.9	IRS2	1.35621	0.0954709	2.39618	pUG
ENSG00000100813.14	ACIN1	1.97833	-0.167798	4.42638	pUG
ENSG00000129473.9	BCL2L2	1.55427	0.082179	2.77423	pUG
ENSG00000100852.13	ARHGAP5	1.83447	1.18368	1.57003	pUG
ENSG00000151332.19	MBIP	1.84995	0.425127	2.68481	pUG
ENSG00000087299.12	L2HGDH	0.911504	0.315041	1.51201	pUG
ENSG00000032219.19	ARID4A	1.13157	0.528992	1.51842	pUG
ENSG00000100714.17	MTHFD1	0.382834	-0.29425	1.5989	pUG
ENSG00000100591.8	AHSA1	0.676067	-0.2086	1.84634	pUG
ENSG00000165417.12	GTF2A1	2.35766	0.65953	3.2448	pUG
ENSG00000131323.15	TRAF3	0.998339	0.124537	1.83249	pUG
ENSG00000179627.10	ZBTB42	1.31194	0.719202	1.5081	pUG
ENSG00000184986.11	TMEM121	2.45998	0.802644	3.15433	pUG
ENSG00000171262.11	FAM98B	1.46254	-0.117741	2.99027	pUG
ENSG00000174197.16	MGA	1.03598	-0.105687	2.20635	pUG
ENSG00000140265.12	ZSCAN29	0.826319	0.190905	1.55338	pUG
ENSG00000137770.14	CTDSPL2	0.987435	0.318688	1.58969	pUG
ENSG00000104131.13	EIF3J	0.664099	-0.123435	1.72612	pUG
ENSG00000138594.14	TMOD3	0.825175	-0.111146	1.91364	pUG
ENSG00000166855.9	CLPX	1.48718	0.271738	2.32212	pUG
ENSG00000174442.12	ZWILCH	0.528959	-0.125543	1.57407	pUG
ENSG00000166949.16	SMAD3	0.913404	-0.0731297	1.98142	pUG
ENSG00000128973.13	CLN6	0.710531	-0.6693	2.60238	pUG
ENSG00000166233.15	ARIH1	0.60264	-0.227989	1.77846	pUG
ENSG00000185787.15	MORF4L1	0.367017	-0.381081	1.67958	pUG
ENSG00000140548.10	ZNF710	1.01745	0.226245	1.73052	pUG
ENSG00000173575.22	CHD2	1.43271	0.0414245	2.62312	pUG
ENSG00000131871.15	SELENOS	0.296735	-0.821524	2.17085	pUG
ENSG00000180035.13	ZNF48	0.674582	-0.125456	1.74115	pUG
ENSG00000169957.10	ZNF768	1.81306	0.9481	1.82128	pUG
ENSG00000099364.16	FBXL19	2.01979	0.449874	2.96888	pUG
ENSG00000089280.18	FUS	0.694985	-0.052261	1.67859	pUG
ENSG00000205250.9	E2F4	0.892399	0.21497	1.59929	pUG
ENSG00000141076.18	UTP4	0.886455	-0.180206	2.09458	pUG
ENSG00000132604.11	TERF2	1.42899	0.439924	1.9849	pUG
ENSG00000102908.22	NFAT5	0.827689	0.125101	1.62742	pUG
ENSG00000261609.7	GAN	0.541346	-0.14861	1.61323	pUG
ENSG00000040633.13	PHF23	1.46081	0.822473	1.55653	pUG
ENSG00000161956.13	SENP3	1.23132	0.391745	1.78953	pUG
ENSG00000087152.15	ATXN7L3	0.682406	-0.00433532	1.60964	pUG
ENSG00000186185.14	KIF18B	1.38167	-0.39196	3.41913	pUG
ENSG00000186834.3	HEXIM1	1.38301	0.127628	2.38731	pUG
ENSG00000167182.15	SP2	1.0553	0.118145	1.91475	pUG
ENSG00000108468.15	CBX1	1.32547	0.234043	2.13084	pUG
ENSG00000108829.10	LRRC59	0.517423	-0.48919	2.00919	pUG
ENSG00000153933.10	DGKE	0.503185	-0.0994317	1.51847	pUG
ENSG00000153944.11	MSI2	1.55535	0.382088	2.25521	pUG
ENSG00000136451.9	VEZF1	1.40697	0.596069	1.75431	pUG
ENSG00000264364.3	DYNLL2	2.70578	0.426616	4.85398	pUG
ENSG00000175155.10	YPEL2	1.64576	0.775897	1.82749	pUG
ENSG00000108588.14	CCDC47	0.569541	-0.0361361	1.52169	pUG
ENSG00000198231.13	DDX42	2.34026	1.10566	2.35317	pUG
ENSG00000108854.16	SMURF2	1.04864	0.461167	1.50261	pUG
ENSG00000108932.12	SLC16A6	1.17277	-0.00846361	2.26771	pUG
ENSG00000185262.9	UBALD2	1.47756	-0.0545512	2.8921	pUG
ENSG00000141570.11	CBX8	0.943995	-0.0862709	2.0424	pUG
ENSG00000141582.15	CBX4	1.70318	0.911591	1.73098	pUG
ENSG00000183010.17	PYCR1	0.500858	-0.360631	1.81691	pUG
ENSG00000141580.16	WDR45B	1.07177	0.142497	1.90431	pUG
ENSG00000177150.13	FAM210A	0.714199	0.0415657	1.59398	pUG
ENSG00000141644.17	MBD1	1.72769	0.679647	2.06772	pUG
ENSG00000070423.18	RNF126	0.393351	-0.738835	2.19191	pUG
ENSG00000116017.11	ARID3A	1.95137	1.01225	1.91736	pUG
ENSG00000167470.12	MIDN	0.606951	-0.914182	2.87016	pUG
ENSG00000099622.14	CIRBP	0.342407	-0.29028	1.55045	pUG
ENSG00000181588.16	MEX3D	2.71536	0.686657	4.08037	pUG
ENSG00000129911.9	KLF16	1.85611	-0.49073	5.08707	pUG
ENSG00000133243.10	BTBD2	0.694738	-0.136757	1.77953	pUG
ENSG00000104964.14	TLE5	0.965457	0.149029	1.76104	pUG
ENSG00000161091.13	MFSD12	0.918665	-0.185617	2.14992	pUG
ENSG00000167657.14	DAPK3	1.22068	-0.0892269	2.47926	pUG
ENSG00000141985.9	SH3GL1	0.690531	-0.363784	2.07673	pUG
ENSG00000167670.16	CHAF1A	0.893799	0.0271685	1.8234	pUG
ENSG00000141965.5	FEM1A	1.06058	-0.447093	2.8435	pUG
ENSG00000130382.9	MLLT1	0.981667	-0.0191484	2.00113	pUG
ENSG00000104880.18	ARHGEF18	1.19382	-0.335659	2.88682	pUG
ENSG00000076984.17	MAP2K7	1.33473	0.0650421	2.41109	pUG
ENSG00000197961.11	ZNF121	0.346092	-0.435781	1.71936	pUG
ENSG00000244165.2	P2RY11	2.04248	-0.925582	7.82484	pUG
ENSG00000129351.17	ILF3	0.24502	-0.587099	1.7803	pUG
ENSG00000079805.16	DNM2	0.481518	-0.345017	1.77342	pUG
ENSG00000105576.15	TNPO2	1.69135	-0.459887	4.44207	pUG
ENSG00000198356.12	GET3	1.03291	-0.341281	2.59222	pUG
ENSG00000160888.7	IER2	0.791741	-0.608135	2.63879	pUG
ENSG00000104957.14	CCDC130	0.528292	-0.1584	1.60959	pUG
ENSG00000105085.10	MED26	1.28902	0.0239458	2.4034	pUG
ENSG00000130522.6	JUND	0.602676	-0.0138646	1.53319	pUG
ENSG00000167491.17	GATAD2A	0.557494	-0.46846	2.03631	pUG
ENSG00000153885.14	KCTD15	1.40841	0.661915	1.67771	pUG
ENSG00000198182.13	ZNF607	1.42415	0.5512	1.8314	pUG
ENSG00000179134.15	SAMD4B	1.03249	0.400134	1.55009	pUG
ENSG00000160392.13	C19orf47	2.54974	0.718693	3.55794	pUG
ENSG00000105723.12	GSK3A	0.601798	-0.395915	1.99683	pUG
ENSG00000105722.10	ERF	1.93069	-0.0229319	3.87346	pUG
ENSG00000104859.15	CLASRP	0.507318	-0.0788867	1.50129	pUG
ENSG00000160014.17	CALM3	0.245327	-0.571395	1.7614	pUG
ENSG00000105327.17	BBC3	1.50591	0.0954773	2.65817	pUG
ENSG00000104852.15	SNRNP70	0.630429	-0.637241	2.40772	pUG
ENSG00000170949.17	ZNF160	0.751733	-0.05553	1.74989	pUG
ENSG00000063244.12	U2AF2	0.731426	-0.332879	2.09116	pUG
ENSG00000142409.6	ZNF787	0.729672	-0.389247	2.17184	pUG
ENSG00000251369.8	ZNF550	0.88213	-0.0430711	1.89895	pUG
ENSG00000130725.8	UBE2M	0.389685	-0.70632	2.13762	pUG
ENSG00000088876.13	ZNF343	1.4412	0.124294	2.49132	pUG
ENSG00000173418.12	NAA20	0.228814	-0.451876	1.60291	pUG
ENSG00000088325.16	TPX2	0.65634	-0.138219	1.73455	pUG
ENSG00000101367.9	MAPRE1	1.20114	0.331151	1.82766	pUG
ENSG00000101421.4	CHMP4B	1.71645	0.250166	2.76309	pUG
ENSG00000118707.10	TGIF2	0.865384	0.192577	1.59417	pUG
ENSG00000124181.14	PLCG1	1.71014	0.330254	2.60247	pUG
ENSG00000171940.13	ZNF217	1.54718	0.23067	2.49063	pUG
ENSG00000101160.14	CTSZ	1.54097	-0.0735165	3.06202	pUG
ENSG00000132825.7	PPP1R3D	1.01734	0.321015	1.62037	pUG
ENSG00000149657.20	LSM14B	1.61692	0.16452	2.73664	pUG
ENSG00000130703.16	OSBPL2	1.08818	0.46353	1.54183	pUG
ENSG00000157540.21	DYRK1A	2.28415	0.269335	4.04129	pUG
ENSG00000215193.12	PEX26	0.329589	-0.40835	1.66779	pUG
ENSG00000099901.17	RANBP1	0.384142	-0.7129	2.13916	pUG
ENSG00000099940.12	SNAP29	0.437605	-0.356138	1.73357	pUG
ENSG00000128266.9	GNAZ	1.69978	0.457876	2.3651	pUG
ENSG00000100014.20	SPECC1L	2.36951	-0.600005	7.83271	pUG
ENSG00000213923.13	CSNK1E	0.799025	-0.0785533	1.83729	pUG
ENSG00000100201.21	DDX17	0.470169	-0.292794	1.69697	pUG
ENSG00000100211.10	CBY1	0.825826	0.0740624	1.68385	pUG
ENSG00000100226.16	GTPBP1	0.269675	-0.537622	1.74993	pUG
ENSG00000100307.13	CBX7	1.35538	0.106095	2.37724	pUG
ENSG00000188636.4	RTL6	0.596498	-0.228617	1.77168	pUG
ENSG00000188158.15	NHS	1.00209	-0.200417	2.3014	pUG
ENSG00000165175.15	MID1IP1	1.55496	-0.109186	3.16926	pUG
ENSG00000273820.2	USP27X	1.84945	0.929697	1.89179	pUG
ENSG00000125351.11	UPF3B	0.777242	-0.0171602	1.73436	pUG
ENSG00000102081.14	FMR1	1.0563	0.313024	1.67398	pUG
ENSG00000203879.12	GDI1	0.638854	0.0282763	1.52687	pUG
ENSG00000155254.13	MARVELD1	0.38916	-0.430091	1.76449	pUG
ENSG00000131467.11	PSME3	0.0386119	-0.92995	1.95689	pUG
ENSG00000071655.18	MBD3	0.404297	-0.288817	1.61677	pUG
ENSG00000197451.12	HNRNPAB	0.229677	-0.384722	1.53092	pUG
ENSG00000126457.21	PRMT1	-0.0691297	-0.768941	1.62429	pUG
ENSG00000149923.14	PPP4C	0.337727	-0.391284	1.6575	pUG
ENSG00000276043.5	UHRF1	0.331919	-0.588912	1.89321	pUG
ENSG00000214226.9	C17orf67	0.176188	-0.450614	1.54414	pUG
ENSG00000099942.13	CRKL	-0.100584	-0.815279	1.64114	pUG
ENSG00000141551.14	CSNK1D	0.701264	0.115197	1.50115	pUG
ENSG00000183072.10	NKX2-5	0.546578	-0.515548	2.08801	pUG
ENSG00000108424.10	KPNB1	-0.0558663	-0.693447	1.55572	pUG
ENSG00000170604.5	IRF2BP1	-0.0277333	-0.700475	1.5941	pUG
ENSG00000169783.12	LINGO1	0.35206	-0.285445	1.55564	pUG
ENSG00000197959.14	DNM3	0.935288	-0.0386683	1.96422	pUG
ENSG00000075618.18	FSCN1	0.597179	-0.0456401	1.56138	pUG
ENSG00000213024.11	NUP62	-0.0505152	-0.641478	1.50625	pUG
ENSG00000174996.11	KLC2	0.44448	-0.213397	1.57776	pUG
ENSG00000135111.16	TBX3	0.323	-0.377589	1.62517	pUG
ENSG00000123095.6	BHLHE41	0.0744257	-0.893729	1.95634	pUG
ENSG00000160193.12	WDR4	0.619536	-0.670456	2.44527	pUG
ENSG00000071626.16	DAZAP1	0.263113	-0.712148	1.966	pUG
ENSG00000130311.11	DDA1	0.147712	-0.587022	1.66409	pUG
ENSG00000178531.6	CTXN1	0.680899	-0.0498827	1.65954	pUG
ENSG00000187098.15	MITF	0.983259	0.129914	1.80668	pUG
ENSG00000171791.13	BCL2	0.348544	-0.409361	1.69103	pUG
ENSG00000196547.15	MAN2A2	0.237264	-0.401392	1.55688	pUG
ENSG00000182872.16	RBM10	0.307971	-0.361286	1.59025	pUG
ENSG00000183741.12	CBX6	-0.242207	-0.828141	1.50101	pUG
ENSG00000113368.12	LMNB1	0.27027	-0.395752	1.58669	pUG
ENSG00000125816.5	NKX2-4	0.200724	-0.719266	1.8921	pUG
ENSG00000104866.11	PPP1R37	0.475262	-0.372657	1.7999	pUG
ENSG00000184675.11	AMER1	0.597285	-0.186151	1.72123	pUG
ENSG00000107338.10	SHB	0.63027	0.0412164	1.50426	pUG
ENSG00000136167.14	LCP1	-0.0825654	-0.692247	1.52592	pUG
ENSG00000181026.15	AEN	-0.119159	-0.8273	1.6337	pUG
ENSG00000110107.9	PRPF19	0.199422	-0.54365	1.67374	pUG
ENSG00000130810.20	PPAN	0.134932	-0.796148	1.9067	pUG
ENSG00000166197.16	NOLC1	0.0946078	-0.587637	1.60463	pUG
ENSG00000247077.7	PGAM5	-0.0871573	-0.757505	1.59146	pUG
ENSG00000171224.9	FAM241B	0.47827	-0.202866	1.6034	pUG
ENSG00000141867.17	BRD4	0.510421	-0.115202	1.54288	pUG
ENSG00000088247.17	KHSRP	0.221978	-0.694435	1.88742	pUG
ENSG00000131471.7	AOC3	-0.501111	-1.56142	2.08537	pUG
ENSG00000090615.15	GOLGA3	0.28042	-0.432196	1.63877	pUG
ENSG00000204946.10	ZNF783	0.416134	-0.238052	1.57373	pUG
ENSG00000185453.13	ZSWIM9	0.975458	0.131619	1.79482	pUG
ENSG00000166166.13	TRMT61A	0.202046	-0.421339	1.54049	pUG
ENSG00000151929.9	BAG3	-0.132568	-0.729825	1.51284	pUG
ENSG00000010165.20	EEF1AKNMT	0.241072	-0.357366	1.51408	pUG
ENSG00000259494.2	MRPL46	-0.00328115	-0.620333	1.53374	pUG
ENSG00000099783.12	HNRNPM	0.0896853	-0.690453	1.7173	pUG
ENSG00000184916.9	JAG2	0.546772	-0.0447113	1.50679	pUG
ENSG00000128564.7	VGF	0.67871	-0.193161	1.83003	pUG
ENSG00000109534.17	GAR1	0.255009	-0.617928	1.83139	pUG
ENSG00000143771.12	CNIH4	0.146781	-0.514757	1.58177	pUG
ENSG00000160216.20	AGPAT3	0.338563	-0.314987	1.57303	pUG
ENSG00000177868.12	SVBP	-0.494603	0.159886	0.6353	pDG
ENSG00000142937.12	RPS8	-0.756999	-0.111405	0.63923	pDG
ENSG00000143553.11	SNAPIN	-0.943616	0.197887	0.453287	pDG
ENSG00000116260.17	QSOX1	-0.855928	-0.136709	0.607426	pDG
ENSG00000135821.18	GLUL	-0.680275	0.0821957	0.589486	pDG
ENSG00000143333.7	RGS16	-1.28077	0.0677376	0.392697	pDG
ENSG00000182004.13	SNRPE	-1.4937	-0.697264	0.575769	pDG
ENSG00000119185.12	ITGB1BP1	-1.04595	0.0389397	0.471429	pDG
ENSG00000135940.7	COX5B	-0.677015	0.170716	0.555658	pDG
ENSG00000173272.16	MZT2A	-1.01045	-0.378232	0.645184	pDG
ENSG00000171135.15	JAGN1	-0.771582	-0.124773	0.638691	pDG
ENSG00000174748.21	RPL15	-0.649718	0.113004	0.589383	pDG
ENSG00000232112.3	TMA7	-0.717639	0.20311	0.528235	pDG
ENSG00000247596.9	TWF2	-0.763008	0.0423582	0.572217	pDG
ENSG00000168273.8	SMIM4	-1.06132	0.0971611	0.447984	pDG
ENSG00000168291.13	PDHB	-0.430137	0.186675	0.65211	pDG
ENSG00000085274.15	MYNN	-0.596333	0.120291	0.608519	pDG
ENSG00000182899.17	RPL35A	-1.24339	-0.0349605	0.43274	pDG
ENSG00000185619.18	PCGF3	-0.281029	0.319212	0.659644	pDG
ENSG00000164032.12	H2AZ1	-0.540839	0.0728675	0.653516	pDG
ENSG00000164096.13	C4orf3	-0.55374	0.122129	0.625955	pDG
ENSG00000164211.13	STARD4	-0.671658	0.0997532	0.585844	pDG
ENSG00000164405.11	UQCRQ	-0.816041	-0.157921	0.633703	pDG
ENSG00000176049.16	JAKMIP2	-4.55592	-2.65259	0.267326	pDG
ENSG00000113732.9	ATP6V0E1	-0.347607	0.325385	0.627205	pDG
ENSG00000172201.12	ID4	0.0294563	1.4005	0.386611	pDG
ENSG00000278705.1	H4C2	-0.693069	-0.0389206	0.635451	pDG
ENSG00000278463.1	H2AC4	-0.738545	-0.136382	0.658766	pDG
ENSG00000180573.9	H2AC6	-0.607059	-0.0207892	0.666063	pDG
ENSG00000274750.2	H3C6	-0.313785	0.653822	0.511353	pDG
ENSG00000158406.4	H4C8	-1.12454	-0.426951	0.616601	pDG
ENSG00000196787.3	H2AC11	-0.771594	0.16662	0.521879	pDG
ENSG00000137288.10	UQCC2	-0.583307	0.236305	0.566594	pDG
ENSG00000164442.10	CITED2	-0.668884	-0.0355712	0.644694	pDG
ENSG00000106268.15	NUDT1	-1.24487	-0.253733	0.50308	pDG
ENSG00000132432.14	SEC61G	-0.843596	-0.224787	0.651208	pDG
ENSG00000188186.10	LAMTOR4	-1.19082	-0.0827138	0.463902	pDG
ENSG00000164898.13	FMC1	-1.20137	-0.397976	0.573	pDG
ENSG00000186480.13	INSIG1	-0.633598	0.519387	0.449694	pDG
ENSG00000277586.2	NEFL	-1.28427	-0.329218	0.515823	pDG
ENSG00000104332.12	SFRP1	-0.915875	0.303771	0.429388	pDG
ENSG00000155097.12	ATP6V1C1	-0.497077	0.153812	0.636888	pDG
ENSG00000137154.13	RPS6	-0.659019	0.0362654	0.617587	pDG
ENSG00000164978.18	NUDT2	-0.936356	-0.00549119	0.524544	pDG
ENSG00000175768.13	TOMM5	-1.00698	-0.0772809	0.524967	pDG
ENSG00000106799.13	TGFBR1	0.0617085	0.786558	0.60506	pDG
ENSG00000136942.15	RPL35	-0.957018	-0.110831	0.556253	pDG
ENSG00000067064.11	IDI1	-1.42872	-0.442091	0.504656	pDG
ENSG00000175390.14	EIF3F	-0.646034	-0.0441378	0.658887	pDG
ENSG00000204922.5	UQCC3	-0.958097	-0.206506	0.593948	pDG
ENSG00000172890.13	NADSYN1	-0.441417	0.359482	0.573991	pDG
ENSG00000150779.12	TIMM8B	-1.36038	0.272102	0.322534	pDG
ENSG00000181264.8	TLCD5	-0.717687	-0.00586303	0.610548	pDG
ENSG00000213782.7	DDX47	-1.33574	-0.45868	0.544474	pDG
ENSG00000008394.13	MGST1	-5.10327	-2.67438	0.185708	pDG
ENSG00000123416.15	TUBA1B	-1.00886	-0.362673	0.638966	pDG
ENSG00000178449.9	COX14	-1.30763	-0.167343	0.453668	pDG
ENSG00000123384.14	LRP1	-0.848476	1.11402	0.256583	pDG
ENSG00000139343.10	SNRPF	-1.5734	-0.671944	0.535345	pDG
ENSG00000170855.4	TRIAP1	-1.13132	-0.266799	0.549229	pDG
ENSG00000088986.11	DYNLL1	-0.844756	0.0105687	0.552741	pDG
ENSG00000213741.10	RPS29	-1.00275	0.0719632	0.474764	pDG
ENSG00000184990.13	SIVA1	-0.925386	0.223151	0.451083	pDG
ENSG00000140264.19	SERF2	-0.605996	0.0828259	0.62036	pDG
ENSG00000255302.5	EID1	-0.925095	-0.0486121	0.544694	pDG
ENSG00000185088.14	RPS27L	-0.78503	0.287228	0.475574	pDG
ENSG00000103707.10	MTFMT	-0.542174	0.156419	0.616173	pDG
ENSG00000161980.6	POLR3K	-1.17163	-0.282973	0.540115	pDG
ENSG00000172366.20	MCRIP2	-0.957227	-0.147472	0.570479	pDG
ENSG00000007520.4	TSR3	-0.971424	-0.202541	0.586872	pDG
ENSG00000103024.7	NME3	-1.7505	-0.298915	0.365618	pDG
ENSG00000074071.14	MRPS34	-1.15523	-0.493998	0.632339	pDG
ENSG00000140988.16	RPS2	-0.91306	-0.074812	0.559323	pDG
ENSG00000184207.9	PGP	-1.28936	-0.563826	0.604774	pDG
ENSG00000103363.14	ELOB	-1.36998	-0.064559	0.404604	pDG
ENSG00000103145.10	HCFC1R1	-0.992952	-0.0651868	0.525672	pDG
ENSG00000184857.8	TMEM186	-0.83156	-0.0086034	0.565282	pDG
ENSG00000006007.12	GDE1	-0.860467	-0.0874554	0.585194	pDG
ENSG00000196678.14	ERI2	-0.779043	0.0969286	0.544887	pDG
ENSG00000149925.20	ALDOA	-0.987754	-0.130746	0.552096	pDG
ENSG00000103460.17	TOX3	-2.92077	-1.05629	0.274623	pDG
ENSG00000103005.12	USB1	-0.39042	0.345127	0.60059	pDG
ENSG00000230989.7	HSBP1	-0.520703	0.150629	0.627927	pDG
ENSG00000167508.12	MVD	-0.691654	-0.0536471	0.6426	pDG
ENSG00000167526.13	RPL13	-0.944192	-0.175531	0.586962	pDG
ENSG00000167699.13	GLOD4	-0.796855	0.16524	0.513311	pDG
ENSG00000141456.16	PELP1	-1.16743	-0.390298	0.583525	pDG
ENSG00000142507.10	PSMB6	-1.05416	-0.424584	0.646366	pDG
ENSG00000129197.14	RPAIN	-1.12525	0.18959	0.401969	pDG
ENSG00000108561.8	C1QBP	-1.25976	-0.606108	0.63567	pDG
ENSG00000178921.14	PFAS	-1.13029	-0.34511	0.580278	pDG
ENSG00000161970.15	RPL26	-1.09178	0.0945568	0.439417	pDG
ENSG00000011295.16	TTC19	-0.445948	0.221303	0.629706	pDG
ENSG00000072210.19	ALDH3A2	-0.713494	0.068822	0.581433	pDG
ENSG00000124422.12	USP22	-0.417976	0.251059	0.628927	pDG
ENSG00000109084.14	TMEM97	-0.910056	-0.2821	0.647092	pDG
ENSG00000198242.14	RPL23A	-1.3906	-0.0228428	0.387493	pDG
ENSG00000108578.15	BLMH	-0.692484	0.137249	0.562634	pDG
ENSG00000172716.16	SLFN11	-0.817324	-0.121366	0.617299	pDG
ENSG00000068079.7	IFI35	-1.28826	-0.188257	0.466516	pDG
ENSG00000260027.5	HOXB7	-0.522101	0.15529	0.625295	pDG
ENSG00000108826.16	MRPL27	-0.859544	0.334013	0.437223	pDG
ENSG00000108984.15	MAP2K6	-0.995981	-0.27906	0.608395	pDG
ENSG00000172809.13	RPL38	-0.618824	0.017584	0.643313	pDG
ENSG00000125457.14	MIF4GD	-1.02128	-0.128396	0.538535	pDG
ENSG00000171302.17	CANT1	-0.445276	0.154387	0.659908	pDG
ENSG00000141552.17	ANAPC11	-0.736927	0.191014	0.525608	pDG
ENSG00000169689.15	CENPX	-0.950878	0.136175	0.470722	pDG
ENSG00000172466.16	ZNF24	-0.394859	0.245009	0.641772	pDG
ENSG00000134049.6	IER3IP1	-0.516952	0.454625	0.509948	pDG
ENSG00000141682.11	PMAIP1	-0.68335	0.260256	0.519932	pDG
ENSG00000125648.15	SLC25A23	-0.423092	0.267973	0.619397	pDG
ENSG00000167785.9	ZNF558	-0.262748	0.595174	0.551746	pDG
ENSG00000099795.7	NDUFB7	-1.12064	-0.344608	0.58397	pDG
ENSG00000167642.13	SPINT2	-0.235886	0.534519	0.586253	pDG
ENSG00000142541.17	RPL13A	-1.30076	-0.366522	0.523317	pDG
ENSG00000125826.20	RBCK1	-0.59179	0.0246504	0.652278	pDG
ENSG00000232388.4	SMIM26	-0.951479	0.0813866	0.488738	pDG
ENSG00000064601.18	CTSA	-0.369941	0.280837	0.636937	pDG
ENSG00000124172.10	ATP5F1E	-0.81723	0.0884146	0.533794	pDG
ENSG00000184787.19	UBE2G2	-0.256301	0.527956	0.580651	pDG
ENSG00000183255.12	PTTG1IP	-0.246611	0.577428	0.564858	pDG
ENSG00000184117.12	NIPSNAP1	-0.969619	-0.344708	0.64846	pDG
ENSG00000100234.11	TIMP3	-1.37465	-0.290674	0.471728	pDG
ENSG00000189060.5	H1-0	-0.256498	0.819494	0.474345	pDG
ENSG00000187051.9	RPS19BP1	-1.13925	-0.401491	0.59967	pDG
ENSG00000239900.12	ADSL	-1.37515	-0.588825	0.57982	pDG
ENSG00000100387.9	RBX1	-1.13819	-0.378665	0.590692	pDG
ENSG00000126756.12	UXT	-0.959687	0.0458845	0.498073	pDG
ENSG00000137720.8	C11orf1	-0.426642	0.172779	0.660019	pDG
ENSG00000171735.19	CAMTA1	0.171445	0.833416	0.632014	pDG
ENSG00000156508.18	EEF1A1	-0.240018	0.376087	0.65243	pDG
ENSG00000141034.10	GID4	-0.408444	0.319179	0.603898	pDG
ENSG00000159388.6	BTG2	-0.406599	0.261763	0.629221	pDG
ENSG00000109099.15	PMP22	-0.331335	0.60794	0.521495	pDG
ENSG00000108848.16	LUC7L3	-0.21922	0.372719	0.663451	pDG
ENSG00000147180.16	ZNF711	-0.408786	0.208419	0.651933	pDG
ENSG00000183508.5	TENT5C	-0.40097	0.22123	0.649679	pDG
ENSG00000166845.15	C18orf54	-0.28345	0.442887	0.604437	pDG
ENSG00000130066.16	SAT1	0.0368703	0.810303	0.585024	pDG
ENSG00000140832.9	MARVELD3	-0.42471	0.403674	0.56316	pDG
ENSG00000176371.14	ZSCAN2	-0.701043	0.0740878	0.584335	pDG
ENSG00000180758.12	GPR157	-0.196383	0.510217	0.612763	pDG
ENSG00000227051.6	C14orf132	0.385994	1.33552	0.517803	pDG
ENSG00000155368.16	DBI	-0.482441	0.231838	0.60951	pDG
ENSG00000004799.8	PDK4	0.595774	1.43488	0.558988	pDG
ENSG00000176542.10	USF3	0.318321	1.04565	0.604021	pDG
ENSG00000168802.13	CHTF8	-0.949098	0.0750572	0.491698	pDG
ENSG00000140450.9	ARRDC4	-0.843676	0.665156	0.351395	pDG
