## Supplemental Tables for "DHX36 binding induces RNA structurome remodeling and regulates RNA abundance via m^6^A/YTHDF1": Supplemental_Table8(Oligos).xlsx

### Sheet: Oligo
Supplemental Table S8. Sequences of DNA, RNA oligos and peptide used in this study.
Name of Oligo	Reaction	Length (nt)	Sequence	Modifications
DHX36_KO_sgDNA_up_sense	DHX36 knockout cell preparation (HEK293T cell)	25	5'-CACCGTCAGAACTGGGGCCGTGATG-3'	5'-OH; 3'-OH
DHX36_KO_sgDNA_up_antisense		25	5'-AAACCATCACGGCCCCAGTTCTGAC-3'	5'-OH; 3'-OH
DHX36_KO_sgDNA_down_sense		25	5'-CACCGATGTGGTACGCGAAAAAACA-3'	5'-OH; 3'-OH
DHX36_KO_sgDNA_down_antisense		25	5'-AAACTGTTTTTTCGCGTACCACATC-3'	5'-OH; 3'-OH
DHX36_KO_detection_F		20	5'-TGGTTCTGACGGGTTGTAGT-3'	5'-OH; 3'-OH
DHX36_KO_detection_R		20	5'-AAAACCTGTGCTGCCTCATC-3'	5'-OH; 3'-OH
5.8s rRNA reverse primer	Gel-based identification of in vivo chemical probing	18	5’/5Cy5/AAGCGACGCTCAGACAGG-3’	5'-Cy5; 3'-OH
3'-Adapter	Structure-seq library preparation	28	5’­/5rApp/NNNNNNAGATCGGAAGAGCACACGTCTG/3SpC3/­3’	5'-rApp; 3'-SpC3
reverse transcription primer		22	5'-CAGACGTGTGCTCTTCCGATCT-3’	5'-OH; 3'-OH
5'-Adapter		44	5’-/5Phos/AGATCGGAAGAGCGTCGTGTAGCTCTTCCGATCTN10/3SpC3/-3’	5'-P; 3'-SpC3
dU Adapter		44	5’-/5Phos/AGATCGGAAGAGCGTCGTGTAGC/dU/CTTCCGATCTN10/3SpC3/-3’	5'-P; 3'-SpC3
Forward Primer		58	5’-AATGATACGGCGACCACCGAGATCTACACTCTTTCCCTACACGACGCTCTTCCGATCT-3’	5'-OH; 3'-OH
Reverse Primer		58+6	5’-CAAGCAGAAGACGGCATACGAGAT-(6 nt index_seq)-GTGACTGGAGTTCAGACGTGTGCTCTTCCGATCT-3’	5'-OH; 3'-OH
Random N40 template with T7 sequence	RBNS library preparation	61+40	5’TAATACGACTCACTATAGGGAGTTCTACAGTCCGACGATC(N40)TGGAATTCTCGGGTGTCAAGG-3’	5'-OH; 3'-OH
Extension and reverse primer		21	5’CCTTGACACCCGAGAATTCCA-3’	5'-OH; 3'-OH
Forward Primer		55	5’AATGATACGGCGACCACCGAGATCTACACGTTCAGAGTTCTACAGTCCGACGATC-3’	5'-OH; 3'-OH
Reverse Primer		57+6	5’CAAGCAGAAGACGGCATACGAGAT(6 nt index_seq)GTGACTGGAGTTCCTTGGCACCCGAGAATTCCA-3’	5'-OH; 3'-OH
RHAU53 peptide		59	HPGHLKGREIGMWYAKKQGQKNKEAERQERAVVHMDERREEQIVQLLNSVQAKHHHHHH	C terminal-His
EZR forward primer	qPCR	27	5’-CGCTTGTGTCTTTAGTGCTCC-3’	5'-OH; 3'-OH
EZR reverse primer		26	5’-TTCAATCAGTCCTGCTCCCA-3’	5'-OH; 3'-OH
MEPCE forward primer		26	5’-CCTCCTCCCTATGCCTCTGG-3’	5'-OH; 3'-OH
MEPCE reverse primer		26	5’-AATGGCCGAGGAGAAATGGG-3’	5'-OH; 3'-OH
PHF23 forward primer		26	5’-TCCCACCCTATCCTTCCTCC-3’	5'-OH; 3'-OH
PHF23 reverse primer		27	5’-CAACTGTCCCATTCCATCCCA-3’	5'-OH; 3'-OH
ZNF768 forward primer		26	5’-CCAGGGAGCTAGAGGAACCT-3’	5'-OH; 3'-OH
ZNF768 reverse primer		26	5’-CTCTCCATTTCTCCCAGGGC-3’	5'-OH; 3'-OH
